# Predicting the biological invasion risks of the most farmed insect for food and feed

**DOI:** 10.1101/2025.10.30.685499

**Authors:** Eléna Manfrini, Franck Courchamp, Pierre-Olivier Maquart, Quentin Lamboley, Boris Leroy

## Abstract

Insect farming is recognized as a sustainable alternative to traditional livestock, offering significant reductions in land, water, and feed use, along with lower greenhouse gas emissions. However, the potential for farmed insects to escape or be released poses a significant biological invasion risk, threatening biodiversity, human well-being, and economies. This study is the first to quantify the global spatial invasion risk of seven of the most farmed insect species. We employ state-of-the-art Species Distribution Models integrating climatic and socio-economic variables to predict habitat suitability and identify high-risk regions. Our analysis highlights substantial invasion risks globally, with key hotspots in the Caribbean, South America, Western and Central Europe, and Oceania. While high-risk areas are species-dependent, the banded cricket, common housefly, and black soldier fly pose the greatest risks. Notably, nearly all surveyed insect farms are located in areas with intermediate to high invasion risks, underscoring the urgent need for stringent biosecurity measures in existing farms and strategic species selection for future farms. By providing a robust methodology and guidelines, our work offers a foundation for policymakers and industry stakeholders to ensure sustainable insect farming and critical insights into this understudied field.
