## Supplementary Table. S3 for "Predicting the biological invasion risks of the most farmed insect for food and feed"

Farm ID	Country	Start-up_Name	Website	Scientific-name_information	Scientific-name	Species	Order	Category	Coordonate Lat/Long
1	Australia	Schubugs Cricket farm	https://schubugs.com.au/	NO		cricket	Orthoptera	Orthoptera	-34.4590736,140.5158706
2	Belgium	Entomobio	www.entomobio.be	YES	Tenebrio molitor	mealworms larvae	Coleoptera	Coleoptera	50.65415573120117,3.5688600540161133
3	Canada	Neoxis group	groupeneoxis.ca	NO		yellow mealworm	Coleoptera	Coleoptera	46.5498493,-71.5966717
4	Canada	Oberland Agriscience	www.oberlandagriscience.com	YES	Hermetia illucens	black soldier fly larvae	Diptera	Diptera	44.626761,-63.666563
5	Denmark	Bugging Denmark	buggingdenmark.dk	NO		cricket	Orthoptera	Orthoptera	55.707378,12.525355
6	Denmark	Bugging Denmark	buggingdenmark.dk	NO		mealworms larvae	Coleoptera	Coleoptera	55.707378,12.525355
7	Denmark	Enorm Bio Factory	enormbiofactory.com	YES	Hermetia illucens	black soldier fly larvae	Diptera	Diptera	55.86869,9.66753
8	Denmark	Entomation	https://www.f6s.com/company/entomation	NO		cricket	Orthoptera	Orthoptera	55.6867243,12.5700724
9	Denmark	Heimdal Entofarm	heimdalentofarm.dk	YES	Tenebrio molitor	mealworms larvae	Coleoptera	Coleoptera	55.836707,8.740711
10	Denmark	Marienlyst Ento	www.marienlystento.dk	YES	Tenebrio molitor	mealworms larvae	Coleoptera	Coleoptera	56.119217,9.987828
11	France	Entonnov	www.entoinnov.com	YES	Tenebrio molitor	mealworms larvae	Coleoptera	Coleoptera	48.65123748779297,6.139934539794922
12	France	Micronutris	www.micronutris.com	YES	Tenebrio molitor	mealworms larvae	Coleoptera	Multiple	43.586752,1.408329
12	France	Micronutris	www.micronutris.com	YES	Acheta domesticus	cricket	Orthoptera	Multiple	43.586752,1.408329
13	France	Ynsect	www.ynsect.com	YES	Tenebrio molitor	mealworms larvae	Coleoptera	Coleoptera	47.0756,5.414
14	France	Ynsect	www.ynsect.com	YES	Tenebrio molitor	mealworms larvae	Coleoptera	Coleoptera	49.9473475,2.3116021
15	Netherlands	Ynsect	www.ynsect.com	YES	Alphitobius diaperinus	lesser mealworm	Coleoptera	Coleoptera	52.3161146,5.6254223
16	USA	Ynsect	www.ynsect.com	YES	Tenebrio molitor	mealworms larvae	Coleoptera	Coleoptera	41.67091,-97.647335
17	France	Innovafeed	www.innovafeed.com	YES	Hermetia illucens	black soldier fly larvae	Diptera	Diptera	49.7625545,2.9033852
18	France	Innovafeed	www.innovafeed.com	YES	Hermetia illucens	black soldier fly larvae	Diptera	Diptera	50.0601954,3.1361995
19	France	Innovafeed	www.innovafeed.com	YES	Hermetia illucens	black soldier fly larvae	Diptera	Diptera	39.8646047,-88.8844421
20	Germany	EntoSus	entosus.de	YES	Acheta domesticus	cricket	Orthoptera	Orthoptera	48.2730134,9.9915178
21	Germany	Six feet to eat Insektenzucht	https://sixfeettoeat.de	NO		cricket	Orthoptera	Multiple	48.2730134,9.9915178
21	Germany	Six feet to eat Insektenzucht	https://sixfeettoeat.de	NO		mealworms larvae	Coleoptera	Multiple	48.2730134,9.9915178
21	Germany	Six feet to eat Insektenzucht	https://sixfeettoeat.de	NO		grasshopper	Orthoptera	Multiple	48.2730134,9.9915178
22	Guatemala	Inprotin	www.inprotin.com	YES	Tenebrio molitor	mealworms larvae	Coleoptera	Coleoptera	14.64072,-90.51327
23	Indonesia	Biobug International	https://www.biobugbali.com	YES	Acheta domesticus	cricket	Orthoptera	Orthoptera	-8.675,115.26111
24	Israel	Hargol Food Tech	hargol.com	NO		grasshopper	Orthoptera	Orthoptera	32.94722,35.54791
25	Italy	Italian Cricket Farm	eng.italiancricketfarm.com	YES	Acheta domesticus	cricket	Orthoptera	Multiple	44.9066,7.2821
21	Italy	Italian Cricket Farm	eng.italiancricketfarm.com	YES	Tenebrio molitor	mealworms larvae	Coleoptera	Multiple	44.9066,7.2821
22	Lithuania	Acheta JSC	acheta.lt	YES	Acheta domesticus	cricket	Orthoptera	Orthoptera	54.8830212,23.81446
23	Lithuania	Eurocrickets UAB	eurocrickets.com	YES	Acheta domesticus	cricket	Orthoptera	Orthoptera	54.3916226,24.8949628
24	Mexico	Entomovit	entomovit.com	NO		cricket	Orthoptera	Orthoptera	20.017797470092773,-99.21725463867188
25	Mexico	Optiprot	optiprot.com	YES	Tenebrio molitor	mealworms larvae	Coleoptera	Coleoptera	18.942248,-99.2386689
26	Mexico	Nutrinsectos	nutrinsectos.com	NO		cricket	Orthoptera	Multiple	20.67330551147461,-103.38267517089844
26	Mexico	Nutrinsectos	nutrinsectos.com	NO		mealworms larvae	Coleoptera	Multiple	20.67330551147461,-103.38267517089844
27	Netherlands	Albinsecta	albinsecta.nl	NO		cricket	Orthoptera	Orthoptera	52.008216857910156,5.248342990875244
28	Netherlands	Entobreed	entobreed.com	NO		mealworms larvae	Coleoptera	Coleoptera	52.494416,6.1292245
29	Netherlands	Kreca	https://www.facebook.com/KrecaFood/	YES	Alphitobius diaperinus	lesser mealworm	Coleoptera	Multiple	52.2838906,5.5803993
29	Netherlands	Kreca	https://www.facebook.com/KrecaFood/	YES	Acheta domesticus	cricket	Orthoptera	Multiple	52.2838906,5.5803994
29	Netherlands	Kreca	https://www.facebook.com/KrecaFood/	YES	Gryllus sigillatus	banded cricket	Orthoptera	Multiple	52.2838906,5.5803995
29	Netherlands	Kreca	https://www.facebook.com/KrecaFood/	NO		mealworm	Coleoptera	Multiple	52.2838906,5.5803996
29	Netherlands	Kreca	https://www.facebook.com/KrecaFood/	YES	Locusta migratoria	grasshopper	Orthoptera	Multiple	52.2838906,5.5803998
30	Netherlands	Protifarm	protifarm.com	YES	Alphitobius diaperinus	lesser mealworm	Coleoptera	Coleoptera	52.3161146,5.6254223
31	Netherlands	Protix	https://protix.eu	YES	Hermetia illucens	black soldier fly	Diptera	Diptera	51.5046789,4.2549527
32	New Zealand	Otago Locust	https://www.facebook.com/profile.php?id=100063577076680	NO		locust	Orthoptera	Orthoptera	-45.8934693,170.47211
33	Norway	Urbanmat	www.urbanmat.no	NO		mealworms larvae	Coleoptera	Multiple	60.7825845,10.6874433
34	Norway	Urbanmat	www.urbanmat.no	NO		cricket	Orthoptera	Multiple	60.7825845,10.6874433
35	Singapore	Asia Insect Fram Solutions	aifs.asia	NO		cricket	Orthoptera	Orthoptera	1.292171597480774,103.85118865966797
36	Spain	Entogourmet	www.entogourmet.com	NO		cricket	Orthoptera	Orthoptera	37.98704,-1.13004
36	Netherlands	Entogourmet	www.entogourmet.com	NO		cricket	Orthoptera	Orthoptera	51.91917,4.38889
37	Spain	Galinsect	https://galinsect.es/en/insect-farm-rearing-and-sale-of-tenebrio-molitor-galinsect/	YES	Tenebrio molitor	mealworms larvae	Coleoptera	Coleoptera	42.14758282062576, -8.521393431117849
38	Spain	Naturcrïck Farms	www.naturcrickfarms.com	YES	Acheta domesticus	cricket	Orthoptera	Orthoptera	41.718406677246094,0.8957587480545044
39	Sweden	Tebrito	www.tebrito.se	NO		mealworm	Coleoptera	Coleoptera	61.1334497,14.6397402
40	Thailand	Eco Insect Farming	eif-th.com	YES	Acheta domesticus	cricket	Orthoptera	Orthoptera	17.4011073,99.8025309
41	Thailand	Global Bugs	www.globalbugs.asia	NO		cricket	Orthoptera	Orthoptera	13.82888,100.56374
42	Thailand	The cricket Lab	thecricketlab.com	NO		cricket	Orthoptera	Orthoptera	18.7882778,98.9858802
43	Thailand	Powder bugs	https://www.powderbugs.co.th	YES	Acheta domesticus	cricket	Orthoptera	Orthoptera	13.6743219,100.4075287
44	United Kingdom	Entocycle	www.entocycle.com/	NO		black soldier fly	Diptera	Diptera	51.50324249267578,-0.08113072067499161
45	United Kingdom	Horizon Insects	horizoninsects.co.uk	YES	Tenebrio molitor	mealworms larvae	Coleoptera	Multiple	51.6385355,-0.0784887
45	United Kingdom	Horizon Insects	horizoninsects.co.uk	YES	Acheta domesticus	cricket	Orthoptera	Multiple	51.6385355,-0.0784888
45	United Kingdom	Horizon Insects	horizoninsects.co.uk	NO		locust	Orthoptera	Multiple	51.6385355,-0.0784889
46	United Kingdom	Instar Farming	www.instarfarming.com	YES	Acheta domesticus	cricket	Orthoptera	Orthoptera	53.129288,-0.401194
47	USA	3 cricketeers	https://3cricketeers.com	NO		cricket	Orthoptera	Orthoptera	44.94072341918945,-93.3678970336914
48	USA	Armstrong Cricket Farm	www.armstrongcrickets.com	YES	Acheta domesticus	cricket	Orthoptera	Multiple	32.4963081,-92.131699
48	USA	Armstrong Cricket Farm	www.armstrongcrickets.com	NO		mealworm	Coleoptera	Multiple	32.4963081,-92.131707
49	USA	Aspire FG	www.aspirefg.com	NO		cricket	Orthoptera	Orthoptera	42.96238708496094,-81.13539123535156
50	USA	Cowboy Cricket Farms	www.cowboycrickets.com	NO		cricket	Orthoptera	Orthoptera	45.9921,-112.482407
51	USA	The critter Depot	https://www.thecritterdepot.com	YES	Acheta domesticus	cricket	Orthoptera	Orthoptera	27.7567667,-81.4639835
51	USA	The critter Depot	https://www.thecritterdepot.com	YES	Acheta domesticus	cricket	Orthoptera	Orthoptera	40.9699889,-77.7278831
52	USA	Rainbow Mealworms	www.rainbowmealworms.net	YES	Tenebrio molitor	mealworms larvae	Coleoptera	Multiple	33.9025794,-118.2237559
52	USA	Rainbow Mealworms	www.rainbowmealworms.net	NO		black soldier fly larvae	Diptera	Multiple	33.9025794,-118.2237564
53	Vietnam	Cricket One	cricketone.asia	NO		cricket	Orthoptera	Orthoptera	11.84476,106.59073
54	Canada	Qubo	www.qubo.ca	NO		cricket	Orthoptera	Orthoptera	43.69883346557617,-79.65887451171875
55	Chile	Entofactory	entofactory.wordpress.com	NO		mealworm	Coleoptera	Coleoptera	-33.4377756,-70.6504502
56	Finland	EntoCube	entocube.com	NO		cricket	Orthoptera	Orthoptera	60.18055725097656,24.832277297973633
57	Germany	Farminsect	farminsect.eu/en/	NO		black soldier fly	Diptera	Diptera	48.2082667,11.4063769
58	Israel	FreezeM	https://www.freeze-em.com	NO		black soldier fly	Diptera	Diptera	32.0614545,34.9492529
59	Italy	DL Novel Food s.r.l	www.dlnovelfood.com	YES	Acheta domesticus	cricket	Orthoptera	Orthoptera	44.68674850463867,7.853176593780518
60	Netherlands	Amusca	www.amusca.com	YES	Musca domestica	housefly	Diptera	Diptera	52.1410869,5.5921518
61	Netherlands	Insect Engineers	www.insectengineers.com	NO		black soldier fly	Diptera	Diptera	51.4413999,6.0513964
62	Netherlands	NGN New Generation Nutrition	ngn.co.nl	NO		mealworm	Coleoptera	Coleoptera	51.686222076416016,5.268336772918701
63	Singapore	Protenga	protenga.com	NO		black soldier fly larvae	Diptera	Diptera	1.6012009,103.6446799
64	South Korea	Vandalsoft	vandalsoft.com	NO		cricket	Orthoptera	Orthoptera	37.3825999,127.1188
65	Spain	Origen Farms	https://origenfarms.co	NO		cricket	Orthoptera	Orthoptera	39.1911506652832,-2.1457953453063965
66	Spain	Proteinsecta	www.proteinsecta.es	YES	Tenebrio molitor	mealworms larvae	Coleoptera	Coleoptera	38.97716522216797,-1.857379674911499
66	Spain	Proteinsecta	www.proteinsecta.es	YES	Acheta domesticus		Orthoptera	Orthoptera	38.97716522216797,-1.857379674911499
67	Sweden	Sciins	www.sciins.com	YES	Acheta domesticus	cricket	Orthoptera	Orthoptera	59.71872,17.81312
68	United Kingdom	River Road	www.riverroadresearch.com	NO		black soldier fly larvae	Diptera	Diptera	42.9811487,-78.8434776
69	USA	Big cricket solutions	bigcricketsolutions.com	NO		cricket	Orthoptera	Orthoptera	41.0969243,-80.648815
70	USA	Ovipost	www.ovipost.com	YES	Gryllus sigillatus	banded cricket	Orthoptera	Orthoptera	26.707462310791016,-81.41644287109375
71	Hong Kong / Austia	Livin Farms	www.livinfarms.com	YES	Hermetia illucens	black soldier fly larvae	Diptera	Diptera	48.1795383,16.4291031
72	USA / Guatemala	MealFlour	www.mealflour.org	NO		mealworm	Coleoptera	Coleoptera	14.7360257,-91.6152074
72	USA / Guatemala	MealFlour	www.mealflour.org	NO		mealworm	Coleoptera	Coleoptera	14.6539748,-90.9272741
72	USA / Guatemala	MealFlour	www.mealflour.org	NO		mealworm	Coleoptera	Coleoptera	15.6634185,-91.5839796
73	Netherlands	Delibugs	https://delibugs.nl/Webwinkel-Category-11602012/Zakelijk.html	NO		mealworm	Coleoptera	Coleoptera	52.4730379,5.5090357
74	Netherlands	Tiny Foods	https://www.tinyfoods.nl/	NO		mealworm	Coleoptera	Coleoptera	52.4730379,5.5090357
74	Netherlands	Tiny Foods	https://www.tinyfoods.nl/	NO		house cricket	Orthoptera	Orthoptera	52.4730379,5.5090357
75	France	Nextprotein	http://nextprotein.co	YES	Hermetia illucens	black soldier fly larvae	Diptera	Diptera	34.09821335643136,9.693849789750919
76	Ivory Coast	Bioani	https://bioani-farm.com	YES	Hermetia illucens	black soldier fly	Diptera	Diptera	5.4334677,-3.9888132
77	Chile	By Bugs Synthetics	https://www.bybug.io/	NO		black soldier fly	Diptera	Diptera	-29.97425051690833,-71.27619857808202
78	Austria	Livin farms	https://www.livinfarms.com/	NO		black soldier fly	Diptera	Diptera	48.17950215101797, 16.430698983454178
79	Mali	Protera industries	https://www.linkedin.com/company/protera-farms/	NO		black soldier fly	Diptera	Diptera	48.17950215101797, 16.430698983454178
80	Singapore	Altimate nutrition	https://www.proteinnovation.sg/	YES	Acheta domesticus	cricket	Orthoptera	Orthoptera	1.4449098946822032, 103.78378320370379
81	Thailand	Bugsolutely	https://www.bugsolutely.com/	NO		cricket	Orthoptera	Orthoptera	13.759420436989647, 100.56614933204757
82	South-Africa	Proticycle	https://www.proticycle.com/	NO		black soldier fly	Diptera	Diptera	-33.686521136807514, 19.484090568934704
83	South-Africa	Inseco	https://inseco.co.za/#team	NO		black soldier fly	Diptera	Diptera	-34.003669112067875, 18.604334426617765
84	Tanzania	Bio Buu	https://www.biobuutz.com/	NO		black soldier fly	Diptera	Diptera	-6.819946673117197, 39.266567660912116
85	Kenya	Insecti pro	https://www.insectipro.com/products	YES	Gryllus sigillatus		Orthoptera	Multiple	-1.1158645,36.6393103
85	Kenya	Insecti pro	https://www.insectipro.com/products	YES	Hermetia illucens	black soldier fly	Diptera	Multiple	-1.1158645,36.6393103
86	Malawi	Bio Con Val Insecta Malawi	https://www.linkedin.com/in/bioconval%C2%AE-insecta-malawi-8314501bb/?originalSubdomain=mw	NO		black soldier fly	Diptera	Multiple	-14.162417641111544, 33.594697988867004
86	Malawi	Bio Con Val Insecta Malawi	https://www.linkedin.com/in/bioconval%C2%AE-insecta-malawi-8314501bb/?originalSubdomain=mw	NO		mealworm	Coleoptera	Multiple	-14.162417641111544, 33.594697988867004
86	Malawi	Bio Con Val Insecta Malawi	https://www.linkedin.com/in/bioconval%C2%AE-insecta-malawi-8314501bb/?originalSubdomain=mw	NO		cricket	Orthoptera	Multiple	-14.162417641111544, 33.594697988867004
86	Malawi	Bio Con Val Insecta Malawi	https://www.linkedin.com/in/bioconval%C2%AE-insecta-malawi-8314501bb/?originalSubdomain=mw	NO		black soldier fly	Diptera	Multiple	-14.173991670773615, 33.80630761263408
86	Malawi	Bio Con Val Insecta Malawi	https://www.linkedin.com/in/bioconval%C2%AE-insecta-malawi-8314501bb/?originalSubdomain=mw	NO		mealworm	Coleoptera	Multiple	-14.173991670773615, 33.80630761263408
86	Malawi	Bio Con Val Insecta Malawi	https://www.linkedin.com/in/bioconval%C2%AE-insecta-malawi-8314501bb/?originalSubdomain=mw	NO		cricket	Orthoptera	Multiple	-14.173991670773615, 33.80630761263408
87	Zambia	Insectus	https://www.deutschland.de/en/insectus-zambia	NO		black soldier fly	Diptera	Diptera	-15.415490778701818, 28.27680222839299
88	Denmark	BioInsect ApS	https://bioinsect.dk/	YES	Tenebrio molitor	mealworm	Coleoptera	Coleoptera	55.6077891,12.2258717
89	Denmark	Heimdal Entofarm ApS	http://heimdalentofarm.dk/	YES	Tenebrio molitor	mealworm	Coleoptera	Coleoptera	55.8368485,8.7384367
90	Sweden	Tebrito AB	https://www.tebrito.se/	YES	Tenebrio molitor	mealworm	Coleoptera	Coleoptera	61.1384887,14.6374618
91	Denmark	Danish Technological Institute	https://www.teknologisk.dk/	YES	Tenebrio molitor	mealworm	Coleoptera	Coleoptera	56.1391081,10.1841293
92	Denmark	Marienlyst Ento ApS	https://www.marienlystento.dk/	YES	Tenebrio molitor	mealworm	Coleoptera	Coleoptera	56.1191719,9.9850658
93	Denmark	Enorm ApS	https://www.enormbiofactory.com/	NO		black soldier fly	Diptera	Diptera	55.8998172,9.6448795
94	Denmark	EntoMass ApS	http://entomass.dk/	NO		black soldier fly	Diptera	Diptera	57.4173263,9.8234232
95	Denmark	Insekt Protein IVS	https://www.insektprotein.dk/	NO		black soldier fly	Diptera	Diptera	54.9178723,9.7885968
96	Denmark	Danish Technological Institute	https://www.teknologisk.dk/	NO		black soldier fly	Diptera	Diptera	56.1391081,10.1841293
97	Denmark	Din Insekt Butik	https://www.dininsektbutik.dk/	YES	Tenebrio molitor	mealworm	Coleoptera	Multiple	55.988852,8.692557
98	Denmark	Din Insekt Butik	https://www.dininsektbutik.dk/	YES	Acheta domesticus	cricket	Orthoptera	Multiple	55.988852,8.692557
98	Denmark	Din Insekt Butik	https://www.dininsektbutik.dk/	YES	Locusta migratoria	grasshopper	Orthoptera	Multiple	55.988852,8.692557
99	Germany	Hermetia	http://www.hermetia.de/	NO		black soldier fly	Diptera	Diptera	52.07883,13.52027
100	USA	Beta Hatch	http://betahatch.com/	YES	Tenebrio molitor	mealworm	Coleoptera	Coleoptera	47.4307768,-122.3185137
101	France	Protifly	https://protifly.com/	NO		black soldier fly	Diptera	Diptera	43.8724511,-0.4659452
102	France	NextProtein	http://nextprotein.co/	NO		black soldier fly	Diptera	Diptera	48.8720301,2.3132675
103	Norway	Invertapro	https://www.invertapro.com/	YES	Tenebrio molitor	mealworm	Coleoptera	Coleoptera	60.598714,6.559092
104	USA	Enviroflight	https://www.enviroflight.net/	NO		black soldier fly	Diptera	Diptera	38.6387542,-83.8176342
105	Canada	Enterra	https://enterra.com/	NO		black soldier fly	Diptera	Diptera	49.2110873,-122.6604084
106	Denmark	Ausumgaard	https://ausumgaard.dk/	YES	Tenebrio molitor	mealworm	Coleoptera	Coleoptera	56.4291409,8.5997223
107	United Kingdom	Entec Nutrition	https://www.entecnutrition.com/	YES	Tenebrio molitor	mealworm	Coleoptera	Coleoptera	50.1717093,-5.1979389
108	United Kingdom	Entocycle	https://www.entocycle.com/	NO		black soldier fly	Diptera	Diptera	51.5026082,-0.083037
109	United Kingdom	Instar Farming	https://www.instarfarming.com/	NO		cricket	Orthoptera	Orthoptera	53.1253287,-0.4017378
110	USA	Agriprotein	https://prezero.us/organics/	NO		black soldier fly	Diptera	Diptera	34.0560814,-117.6354967
111	Spain	BioflyTech	https://bioflytech.com/	NO		black soldier fly	Diptera	Diptera	37.7370801,-1.1914477
112	Singapore	Entobel	https://www.entobel.com	NO		black soldier fly	Diptera	Diptera	1.2853256,103.845414
113	Malaysia	Entofood	http://www.entofood.com/	NO		black soldier fly	Diptera	Diptera	3.1322934,101.6819728
114	Italy	BEF Biosystems	http://www.befbiosystems.eu/	NO		black soldier fly	Diptera	Diptera	45.103237,7.7433687
115	Canada	EntomoFarms	https://entomofarms.com/	NO		cricket	Orthoptera	Orthoptera	44.3817913,-77.9808768
116	Israel	FreezeM	https://www.freeze-em.com/	NO		black soldier fly eggs	Diptera	Diptera	32.0647456,34.9492179
117	Spain	Entomo Agroindustrial	https://entomoagroindustrial.com	NO		black soldier fly	Diptera	Diptera	38.0979424,-1.8011713
118	Finland	EntoCube Oy	https://entocube.com/	NO		cricket	Orthoptera	Orthoptera	60.1806046,24.8302274
119	Denmark	Entomation ApS	https://entomation.com/	NO		cricket	Orthoptera	Orthoptera	55.698412,12.5377333
120	Germany	SENS Food GmbH	https://eatsens.com/	NO		cricket	Orthoptera	Orthoptera	52.4961585,13.4196064
121	Malaysia	Nutrition Technologies	https://www.nutrition-technologies.com/	NO		black soldier fly	Diptera	Diptera	1.6277986,103.6519567
122	Belgium	Nusect	https://nusect.be	NO		mealworm	Coleoptera	Multiple	50.8476447,3.3399228
122	Belgium	Nusect	https://nusect.be	NO		house cricket	Orthoptera	Multiple	50.8476447,3.3399228
122	Belgium	Nusect	https://nusect.be	NO		field cricket	Orthoptera	Multiple	50.8476447,3.3399228
122	Belgium	Nusect	https://nusect.be	YES	Locusta migratoria	grasshopper	Orthoptera	Multiple	50.8476447,3.3399228
122	Belgium	Nusect	https://nusect.be	NO		housefly	Diptera	Multiple	50.8476447,3.3399228
123	Ireland	Hexafly	https://hexafly.com/	NO		black soldier fly	Diptera	Diptera	53.6664739,-6.5247517
124	Chile	F4F	http://www.f4f.cl	NO		black soldier fly	Diptera	Diptera	-41.4948995,-72.9895219
125	Thailand	Global Bugs	https://globalbugs.asia	NO		cricket	Orthoptera	Orthoptera	13.8369163,100.5720081
126	Poland	HiProMine S.A.	https://www.hipromine.com	NO		black soldier fly	Diptera	Diptera	52.3109141,17.0617381
127	USA	Symton	https://symtonbsf.com	NO		black soldier fly	Diptera	Diptera	30.5850034,-96.3896482
128	Lithuania	Insectum	http://www.insectum.eu	NO		black soldier fly	Diptera	Diptera	54.733518,25.2410693
129	Germany	Entosus	https://entosus.de/	NO		cricket	Orthoptera	Orthoptera	53.06425,8.8692413
130	Bulgaria	Nasekomo	https://nasekomo.life	NO		black soldier fly	Diptera	Diptera	42.6261635,23.3761602
131	Denmark	Bugging Denmark	https://www.buggingdenmark.dk/	NO		cricket	Orthoptera	Orthoptera	55.6570303,12.5416863
132	Malaysia	Protenga	https://www.protenga.com	NO		black soldier fly	Diptera	Diptera	1.5960575,103.6962577
133	USA	Entosense	https://www.entosense.com/	NO		cricket	Orthoptera	Orthoptera	44.0926672,-70.2195473
134	Netherlands	Amusca B.V.	https://www.amusca.com/	YES	Musca domestica		Diptera	Diptera	52.3183611,4.5907249
135	Canada	Tricycle entotechnologies Inc.	https://tricycle.eco/	YES	Tenebrio molitor	mealworm	Coleoptera	Coleoptera	45.5312986,-73.6565618
136	Norway	Norinsect AS	https://norinsect.no/	YES	Tenebrio molitor	mealworm	Coleoptera	Coleoptera	62.3830547,6.9870446
137	China	Guangzhou Wuliang Biotechnology Co., Ltd	http://www.gzunique.com.cn/	NO		black soldier fly	Diptera	Diptera	23.1757938,113.3452613
138	United Kingdom	Horizon Edible Insects	https://horizoninsects.co.uk/	NO		cricket	Orthoptera	Orthoptera	51.5046334,-0.3004529
139	Germany	Illucens GMBH	https://illucens.com	NO		black soldier fly	Diptera	Diptera	52.1350133,6.9129713
140	France	AgroNutris	https://www.agronutris.com/	NO		black soldier fly	Diptera	Diptera	43.5644673,1.5219261
141	USA	PopWorms	https://www.popworms.com/	NO		black soldier fly	Diptera	Diptera	30.5850034,-96.3896482
142	France	Invers	https://invers.fr	YES	Tenebrio molitor	mealworm	Coleoptera	Coleoptera	45.9227887,3.2549223
143	Italy	Italian Cricket Farm	https://www.italiancricketfarm.com/	NO		cricket	Orthoptera	Orthoptera	44.9023891,7.4370983
144	Austria	LivinFarms AgriFood GmbH	https://www.livinfarms.com/	YES	Tenebrio molitor	mealworm	Coleoptera	Coleoptera	48.1567842,16.3307536
145	France	Jimini's	https://www.jiminis.com/	NO		grasshopper	Orthoptera	Multiple	48.8562645,2.4356367
145	France	Jimini's	https://www.jiminis.com/	NO		mealworm	Coleoptera	Multiple	48.8562645,2.4356367
145	France	Jimini's	https://www.jiminis.com/	NO		cricket	Orthoptera	Multiple	48.8562645,2.4356367
146	United Arab Emirates	Next Food FZE	http://www.next-food.net/	YES	Tenebrio molitor	mealworm	Coleoptera	Multiple	25.8008984,55.9683029
146	United Arab Emirates	Next Food FZE	http://www.next-food.net/	NO		grasshopper	Orthoptera	Multiple	25.8008984,55.9683029
147	Thailand	Thailand Unique	http://www.thailandunique.com/	NO		field cricket	Orthoptera	Multiple	17.2679794,102.8395828
147	Thailand	Thailand Unique	http://www.thailandunique.com/	YES	Acheta domesticus	house cricket	Orthoptera	Multiple	17.2679794,102.8395828
147	Thailand	Thailand Unique	http://www.thailandunique.com/	YES	Tenebrio molitor	mealworm	Coleoptera	Multiple	17.2679794,102.8395828
148	United Kingdom	Crunchy Critters	https://www.crunchycritters.com/	NO		cricket	Orthoptera	Orthoptera	52.9663812,-1.3079778
149	Germany	NERTUS	http://www.nertus.eu	YES	Tenebrio molitor	mealworm	Coleoptera	Coleoptera	49.0093898,8.4231379
150	Denmark	Insectum	https://insectum.farm/	NO		black soldier fly	Diptera	Diptera	55.9708983,10.1658705
151	Egypt	Proteinea	https://proteinea.com	NO		black soldier fly	Diptera	Diptera	30.03706,31.2341589
152	Netherlands	New Generation Nutrition	https://ngn.co.nl/	NO		cricket	Orthoptera	Orthoptera	51.6859413,5.2676483
153	Austria	Ecofly GmbH	https://www.ecofly.at/	NO		black soldier fly	Diptera	Diptera	48.3468405,13.3994837
154	Kenya	Sanergy	http://www.sanergy.com/	NO		black soldier fly	Diptera	Diptera	-1.3289053,36.8638729
155	Spain	Mealfood Europe	https://mealfoodeurope.com/	YES	Tenebrio molitor		Coleoptera	Coleoptera	40.9499453,-5.7348806
156	United Kingdom	Eat Grub LTD	https://www.eatgrub.co.uk	NO		mealworm	Coleoptera	Multiple	51.6152394,-0.1555058
156	United Kingdom	Eat Grub LTD	https://www.eatgrub.co.uk	NO		grasshopper	Orthoptera	Multiple	51.6152394,-0.1555058
156	United Kingdom	Eat Grub LTD	https://www.eatgrub.co.uk	NO		cricket	Orthoptera	Multiple	51.6152394,-0.1555058
157	South Africa	Susento	https://www.innovus.co.za/susento-feed.html	NO		black soldier fly	Diptera	Diptera	-33.9303556,18.8638912
158	Costa Rica	ProNuvo	https://pronuvo.com/	NO		black soldier fly	Diptera	Diptera	9.951985,-84.1961621
159	Israel	Entoprotech	http://entoprotech.com/	NO		black soldier fly	Diptera	Diptera	32.496311,34.9024411
160	Austria	ZIRP Insects GmbH	www.zirpinsects.com	YES	Acheta domesticus		Orthoptera	Multiple	48.1925702,16.3624383
160	Austria	ZIRP Insects GmbH	www.zirpinsects.com	YES	Alphitobius diaperinus		Coleoptera	Multiple	48.1925702,16.3624383
161	Sweden	Eatem IVS	http://www.eatem.se/	NO		cricket	Orthoptera	Orthoptera	55.6001904,12.9921026
162	Germany	Wendepunkt	https://www.wendepunkt-fuz.com/	NO		black soldier fly	Diptera	Diptera	51.756226,14.3301924
163	China	Little Fat Worm Biotechnology Company Ltd.	www.littlefatworm.com	NO		black soldier fly	Diptera	Diptera	22.2759666,114.1777722
164	France	Nextalim	https://www.nextalim.com/	NO		black soldier fly	Diptera	Diptera	46.6103583,0.3278097
165	USA	Proteinea	https://proteinea.com	NO		black soldier fly	Diptera	Diptera	39.4558102,-75.719621
166	USA	Fluker's Cricket Farm Inc	https://flukerfarms.com/	NO		cricket	Orthoptera	Orthoptera	30.4857752,-91.253081
167	France	Nutri'earth	http://nutriearth.fr/	YES	Tenebrio molitor	mealworm	Coleoptera	Coleoptera	50.6363265,2.9730848
168	Cambodia	Cricket House	https://www.crickethouse.co/	NO		cricket	Orthoptera	Orthoptera	11.5286358,104.9188613
169	France	Mutatec	https://mutatec.com/	NO		black soldier fly	Diptera	Diptera	43.884717,4.9627839
170	South Africa	Inseco (Pty) Ltd	https://inseco.co.za/	NO		black soldier fly	Diptera	Diptera	-34.0695055,18.8311413
171	Lithuania	JSC Acheta	https://acheta.lt/	NO		cricket	Orthoptera	Orthoptera	54.883009,23.8119128
172	Mexico	OptiProt	https://www.optiprot.com/	YES	Tenebrio molitor	mealworm	Coleoptera	Coleoptera	18.9439073,-99.2405857
173	USA	Vivotein	https://www.vivotein.com/	NO		black soldier fly	Diptera	Diptera	34.0648945,-117.6471942
174	Germany	MASCHINENFABRIK REINARTZ GMBH & CO. KG	https://www.reinartz.de/	NO		black soldier fly	Diptera	Diptera	51.19994,6.69863
175	Spain	Tebrio	https://tebrio.com/	YES	Tenebrio molitor	mealworm	Coleoptera	Coleoptera	40.9499453,-5.7348753
176	Germany	FarmInsect GmbH	https://farminsect.eu/	NO		black soldier fly	Diptera	Diptera	48.2268051,11.4258988
177	Canada	Qubo	https://www.qubo.ca/	NO		cricket	Orthoptera	Orthoptera	43.698306,-79.6601112
178	USA	Chapul	http://www.chapul.com/	NO		cricket	Orthoptera	Orthoptera	40.7121939,-111.8986383
179	Germany	Probenda GmbH	https://probenda.de/	NO		black soldier fly	Diptera	Diptera	49.8154645,8.6517035
180	USA	Bassett’s Cricket Ranch	https://store.bcrcricket.com/	NO		cricket	Orthoptera	Orthoptera	36.2944466,-119.2305894
181	Mexico	ILLUCENS MEXICO	https://www.illucens.mx/	NO		black soldier fly	Diptera	Diptera	21.0393024,-89.5868701
182	Switzerland	Essento	https://essento.ch/	YES	Acheta domesticus		Orthoptera	Multiple	47.3921349,8.4996391
182	Switzerland	Essento	https://essento.ch/	YES	Tenebrio molitor	mealworm	Coleoptera	Multiple	47.3921349,8.4996391
182	Switzerland	Essento	https://essento.ch/	YES	Locusta migratoria		Orthoptera	Multiple	47.3921349,8.4996391
183	Netherlands	SUSTAINABLE DUTCH PROTEIN	https://www.sdpnl.com/	YES	Tenebrio molitor		Coleoptera	Coleoptera	51.9451005,4.4730869
184	USA	All Things Bugs LLC	www.CricketPowder.com	NO		cricket	Orthoptera	Orthoptera	35.4426385,-97.3439055
185	Spain	Feedect	http://www.feedect.com	NO		mealworm	Coleoptera	Coleoptera	39.5966125,-0.5972611
186	Denmark	Syngja	https://syngja.dk/	NO		cricket	Orthoptera	Orthoptera	55.6849612,12.5818938
187	Russia	Ekobelok	https://hermetia.ru/	NO		black soldier fly	Diptera	Diptera	55.7809353,37.483037
188	Mexico	Hexa Biotech	https://hexabiotech.com/	NO		black soldier fly	Diptera	Diptera	25.539458,-103.4121623
189	Cambodia	Cricket House	https://www.crickethouse.co/	NO		cricket	Orthoptera	Orthoptera	11.5309314,104.9159147
190	Sweden	Cricket Express	http://www.cricketexpress.se/	NO		cricket	Orthoptera	Orthoptera	58.472511,16.3317352
191	United Kingdom	Better Origin	https://betterorigin.co.uk/	NO		black soldier fly	Diptera	Diptera	52.2345495,0.1288957
192	Israel	Hargol Foodtech	http://www.hargol.com	NO		grasshopper	Orthoptera	Orthoptera	32.9449726,35.5487005
193	Colombia	BioFLY	https://www.biofly.co/	NO		black soldier fly	Diptera	Diptera	5.8852611,-73.9320648
194	Spain	Insectem	https://www.insectem.com/	YES	Tenebrio Molitor		Coleoptera	Coleoptera	39.6007341,-0.3824087
195	United Kingdom	Beta Bugs Limited	http://betabugs.uk	NO		black soldier fly	Diptera	Diptera	55.8660356,-3.202835
196	Portugal	Tecmafoods	www.greenmeal.pt	YES	Tenebrio Molitor		Coleoptera	Coleoptera	41.2237655,-8.6345932
197	Singapore	Flyfarm Singapore Pte Ltd	www.flyfarm.com	NO		black soldier fly	Diptera	Diptera	1.3124584,103.8619943
198	France	Sfly Comgraf SAS	http://sflyproteins.com/	NO		black soldier fly	Diptera	Diptera	45.336012,4.792865
199	Mexico	Cochua	https://www.cochua.com	NO		cricket	Orthoptera	Orthoptera	21.0393024,-89.5868701
200	Argentina	PROCENS	http://www.procens.org	NO		black soldier fly	Diptera	Diptera	-37.8569254,-58.2696577
201	Thailand	Cricket Lab	http://thecricketlab.com/	NO		cricket	Orthoptera	Orthoptera	18.7198487,98.9936559
202	Germany	Farmcycle GmbH	https://www.farmcycle.de/	NO		black soldier fly	Diptera	Diptera	53.0494265,8.9087482
203	Portugal	Entogreen	https://www.entogreen.org/	NO		black soldier fly	Diptera	Diptera	39.2211063,-8.7027666
204	Switzerland	TicInsect Sagl	http://ticinsect.ch/	NO		black soldier fly	Diptera	Diptera	46.0680137,8.9593638
205	Spain	Entogourmet SL	https://www.entogourmet.com/	NO		cricket	Orthoptera	Orthoptera	37.6543069,-1.718345
206	Canada	Entologik	www.entologik.com	NO		cricket	Orthoptera	Orthoptera	45.3542101,-72.9181544
207	Poland	Protein Resources LLC	https://www.proteineresources.com/	NO		cricket	Orthoptera	Orthoptera	50.1676604,19.9919454
208	Spain	IBERINSECT	https://iberinsect.com	YES	Tenebrio molitor	mealworm	Coleoptera	Coleoptera	41.163704,1.0747613
209	The Netherlands	RavenFeed	https://ravenfeed.nl/	NO		black soldier fly	Diptera	Diptera	52.3943128,4.632001
210	Estonia	BugBox	https://www.bugbox.ee/	NO		cricket	Orthoptera	Orthoptera	58.1926356,26.580637
211	Mexico	Brinkos	https://www.brinkos.mx/	NO		cricket	Orthoptera	Orthoptera	19.3592677,-99.2812884
212	Thailand	Protanica Co	http://www.protanica.com	NO		cricket	Orthoptera	Orthoptera	13.7214457,100.4891787
213	Canada	Entosystem	https://entosystem.com/	NO		black soldier fly	Diptera	Diptera	45.3851797,-71.9626887
214	Australia	Schubugs Cricket Farm	https://schubugs.com.au/	NO		cricket	Orthoptera	Orthoptera	-34.445731,140.4922377
215	Australia	Goterra	https://goterra.com.au/	NO		black soldier fly	Diptera	Diptera	-35.3876918,149.1717994
216	Italy	Alia	https://aliainsectfarm.it/	NO		cricket	Orthoptera	Orthoptera	45.4598214,9.1837536
217	Australia	Beyond Ag	https://www.beyondag.com/	NO		black soldier fly	Diptera	Diptera	-37.8078913,144.9660986
218	Spain	Trillions	http://www.trillions.es	NO		cricket	Orthoptera	Orthoptera	39.4674872,-0.4688937
219	Mexico	GriYum	https://www.griyum.com.mx/	NO		cricket	Orthoptera	Orthoptera	20.6112604,-100.4119472
220	Australia	BuggyBix	https://www.buggybix.com.au/	NO		black soldier fly	Diptera	Diptera	-33.8473351,151.2091754
221	United Kingdom	Nutribug Ltd	https://nutribug.com/	NO		cricket	Orthoptera	Orthoptera	51.2215416,-0.6750345
222	Maroc	Entomorocco	https://www.facebook.com/Entomorocco	YES	Tenebrio molitor	mealworm	Coleoptera	Coleoptera	35.7736246,-5.7998139
223	Spain	Insekt Label Biotech	http://www.insektlabel.com	YES	Tenebrio molitor	mealworm	Coleoptera	Coleoptera	43.2654201,-2.9306698
224	Argentina	Chepulines	https://www.chepulines.com/	NO		cricket	Orthoptera	Orthoptera	-34.6513001,-58.3908076
225	Indonesia	PT Magalarva Sayana Indonesia	https://magalarva.com/	NO		black soldier fly	Diptera	Diptera	-6.3599684,106.6655939
226	Nigeria	MagProtein	http://magprotein.ng/	NO		black soldier fly	Diptera	Diptera	6.5622961,3.3651306
227	Belgium	Entomobio	http://www.entomobio.be/	YES	Tenebrio molitor		Coleoptera	Coleoptera	50.6555411,3.5835313
228	Iran	Loopento	www.Loopento.ir	NO		black soldier fly	Diptera	Diptera	37.5123448,57.4538091
229	Germany	madebymade GmbH	https://madebymade.eu/	NO		black soldier fly	Diptera	Diptera	51.2147559,12.2256099
230	USA	River Road Research, Inc.	www.riverroadresearch.com	NO		black soldier fly	Diptera	Diptera	42.9126116,-78.8203619
231	Germany	EntoNative GmbH	http://www.tenetrio.de	YES	Tenebrio molitor	mealworm	Coleoptera	Coleoptera	52.3975664,13.2381271
232	The Netherlands	Cricketfarm.nl	https://cricketfarm.nl/	NO		cricket	Orthoptera	Orthoptera	52.1402136,5.6356538
233	Singapore	INSEACT	www.inseact.com	NO		black soldier fly	Diptera	Diptera	1.2782469,103.845763
234	Austria	Die Wurmfarm	https://www.diewurmfarm.at/	YES	Tenebrio molitor	mealworm	Coleoptera	Coleoptera	46.9982095,14.7806537
235	The Netherlands	Six Legs BV	http://sixlegs.nl/	YES	Tenebrio molitor	mealworm	Coleoptera	Coleoptera	51.8121834,5.8370488
236	Malaysia	Ento	https://www.ento.my/	YES	Acheta domesticus	cricket	Orthoptera	Orthoptera	3.1369859,101.6060846
236	Malaysia	Ento	https://www.ento.my/	YES	Hermetia illucens		Diptera	Diptera	3.1369859,101.6060846
237	Thailand	Global Bugs Holding AB	https://globalbugs.asia/	NO		cricket	Orthoptera	Orthoptera	13.8440911,100.5840648
238	Singapore	Insectta	https://www.insectta.com/	NO		black soldier fly	Diptera	Diptera	1.2996148,103.8044124
239	Lithuania	Acheta JSC	https://acheta.lt/en/	NO		cricket	Orthoptera	Orthoptera	54.8828734,23.8117548
240	italy	Nutrinsect	https://www.nutrinsect.it/	NO		cricket	Orthoptera	Orthoptera	43.3486756,13.4461847
241	Thailand	Bugsolutely	https://www.bugsolutely.com/	NO		cricket	Orthoptera	Orthoptera	13.7327354,100.5690508
242	Vietnam	Cricket One	https://cricketone.asia/	NO		cricket	Orthoptera	Orthoptera	11.786072,106.5537629
243	France	EntoInnov	http://entoinnov.com/	YES	Tenebrio molitor	mealworm	Coleoptera	Coleoptera	48.6518458,6.1451858
244	Canada	Oberland Agriscience Inc.	http://www.oberlandagriscience.com/	NO		black soldier fly	Diptera	Diptera	44.6107308,-64.3445603
245	The Netherlands	Van de Ven Insectenkwekerij	https://www.insectenkwekerij.nl/	NO		grasshopper	Orthoptera	Orthoptera	51.489921,5.7947838
245	The Netherlands	Van de Ven Insectenkwekerij	https://www.insectenkwekerij.nl/	NO		cricket	Orthoptera	Multiple	51.489921,5.7947838
245	The Netherlands	Van de Ven Insectenkwekerij	https://www.insectenkwekerij.nl/	YES	Tenebrio molitor		Coleoptera	Multiple	51.489921,5.7947838
245	The Netherlands	Van de Ven Insectenkwekerij	https://www.insectenkwekerij.nl/	YES	Hermetia illucens	black soldier fly	Diptera	Multiple	51.489921,5.7947838
246			Tanga et al., 2023	NO		black soldier fly	Diptera	Diptera	30.0242759309296,31.3877675308722
247			Tanga et al., 2023	NO		black soldier fly	Diptera	Diptera	25.7217052917781,32.7140079429404
248			Tanga et al., 2023	NO		black soldier fly	Diptera	Diptera	14.155655186532,16.0434743912457
249			Tanga et al., 2023	NO		black soldier fly	Diptera	Diptera	6.46037651650831,10.9852551452181
250			Tanga et al., 2023	NO		black soldier fly	Diptera	Diptera	4.37848749756401,9.82865013469349
251			Tanga et al., 2023	NO		black soldier fly	Diptera	Diptera	9.39044254317065,1.03845205470647
252			Tanga et al., 2023	NO		black soldier fly	Diptera	Diptera	6.53748351720995,3.28997647519438
253			Tanga et al., 2023	NO		black soldier fly	Diptera	Diptera	6.55290491735028,0.390753248812693
254			Tanga et al., 2023	NO		black soldier fly	Diptera	Diptera	5.62762090893059,-0.0718887553971488
255			Tanga et al., 2023	NO		black soldier fly	Diptera	Diptera	14.7262469917242,-17.5443351143889
256			Tanga et al., 2023	NO		black soldier fly	Diptera	Diptera	6.7379617190342,40.3784438126835
257			Tanga et al., 2023	NO		black soldier fly	Diptera	Diptera	7.00012552141978,38.5124543957037
258			Tanga et al., 2023	NO		black soldier fly	Diptera	Diptera	2.7283976825489,32.2359445385902
259			Tanga et al., 2023	NO		black soldier fly	Diptera	Diptera	1.37131447020003,31.2798177298899
260			Tanga et al., 2023	NO		black soldier fly	Diptera	Diptera	0.615665863323949,30.1540555196459
261			Tanga et al., 2023	NO		black soldier fly	Diptera	Diptera	0.538558862622308,31.4802959317141
262			Tanga et al., 2023	NO		black soldier fly	Diptera	Diptera	-0.540939147200659,31.804145334661
263			Tanga et al., 2023	NO		black soldier fly	Diptera	Diptera	-0.648888948182956,30.5858547235751
264			Tanga et al., 2023	NO		black soldier fly	Diptera	Diptera	-1.52790875618166,29.4446711131908
265			Tanga et al., 2023	NO		black soldier fly	Diptera	Diptera	-2.12934336165445,29.7685205161377
266			Tanga et al., 2023	NO		black soldier fly	Diptera	Diptera	-2.00597216053183,30.4316407221718
267			Tanga et al., 2023	NO		black soldier fly	Diptera	Diptera	-2.56114256558364,28.7661295070164
268			Tanga et al., 2023	NO		black soldier fly	Diptera	Diptera	-2.25271456277708,30.0306843185233
269			Tanga et al., 2023	NO		black soldier fly	Diptera	Diptera	0.862408265569199,34.3640977579555
270			Tanga et al., 2023	NO		black soldier fly	Diptera	Diptera	1.27878606935806,34.3486763578152
271			Tanga et al., 2023	NO		black soldier fly	Diptera	Diptera	-0.00119014228917536,32.4364227404145
272			Tanga et al., 2023	NO		black soldier fly	Diptera	Diptera	0.939515266270838,34.903846762867
273			Tanga et al., 2023	NO		black soldier fly	Diptera	Diptera	1.20167906865642,36.8623645806886
274			Tanga et al., 2023	NO		black soldier fly	Diptera	Diptera	-0.00119014228917536,33.8860343536053
275			Tanga et al., 2023	NO		black soldier fly	Diptera	Diptera	-3.45558377372267,36.6541756787942
276			Tanga et al., 2023	NO		black soldier fly	Diptera	Diptera	-3.37847677302103,38.4045045947214
277			Tanga et al., 2023	NO		black soldier fly	Diptera	Diptera	-4.37315708207219,39.5302668049654
278			Tanga et al., 2023	NO		black soldier fly	Diptera	Diptera	-6.22372509891157,39.2449709023693
279			Tanga et al., 2023	NO		black soldier fly	Diptera	Diptera	-13.8804502685845,32.7679828434315
280			Tanga et al., 2023	NO		black soldier fly	Diptera	Diptera	-15.4765651831084,28.1184307011226
281			Tanga et al., 2023	NO		black soldier fly	Diptera	Diptera	-17.3502653001583,31.1024716282761
282			Tanga et al., 2023	NO		black soldier fly	Diptera	Diptera	-18.2986814087885,28.280355402596
283			Tanga et al., 2023	NO		black soldier fly	Diptera	Diptera	-18.9772230149629,29.6297279148747
284			Tanga et al., 2023	NO		black soldier fly	Diptera	Diptera	-19.7251609217688,29.7685205161377
285			Tanga et al., 2023	NO		black soldier fly	Diptera	Diptera	-24.7062731670948,25.6972708790911
286			Tanga et al., 2023	NO		black soldier fly	Diptera	Diptera	-26.0479349793033,32.3438943395725
287			Tanga et al., 2023	NO		black soldier fly	Diptera	Diptera	-33.4270749464504,26.1907556835816
288			Tanga et al., 2023	NO		black soldier fly	Diptera	Diptera	-33.6815280487658,19.1817293198025
289			Tanga et al., 2023	NO		black soldier fly	Diptera	Diptera	-34.0130881517828,18.12536341019
290			Tanga et al., 2023	NO		black soldier fly	Diptera	Diptera	-18.9232481144718,47.3566273761819
291			Tanga et al., 2023	NO		black soldier fly	Diptera	Diptera	0.29952716044723,38.431492044967
292			Tanga et al., 2023	NO		black soldier fly	Diptera	Diptera	-3.00065246958298,37.4599438361263
293			Tanga et al., 2023	NO		black soldier fly	Diptera	Diptera	0.823854765218385,32.46341019066
294			Tanga et al., 2023	NO		housefly	Diptera	Diptera	9.47526024394245,-1.29403471651823
295			Tanga et al., 2023	NO		housefly	Diptera	Diptera	-7.79670791322503,36.550081227847
296			Tanga et al., 2023	NO		desert locust	Orthoptera	Orthoptera	6.82277941980602,41.9668480271372
297			Tanga et al., 2023	NO		yellow mealworm	Coleoptera	Coleoptera	7.03482367173553,1.24664095660081
298			Tanga et al., 2023	NO		cricket	Orthoptera	Orthoptera	7.18903767313881,5.08656959154251
299			Tanga et al., 2023	NO		cricket	Orthoptera	Orthoptera	3.70380124142465,34.7727648616741
300			Tanga et al., 2023	NO		cricket	Orthoptera	Orthoptera	0.88168501574461,31.7039062337488
301			Tanga et al., 2023	NO		cricket	Orthoptera	Orthoptera	0.388200211254111,31.195000029118
302			Tanga et al., 2023	NO		cricket	Orthoptera	Orthoptera	0.557835612797719,30.1463448195757
303			Tanga et al., 2023	NO		cricket	Orthoptera	Orthoptera	-1.261889603761,29.8070740164885
304			Tanga et al., 2023	NO		cricket	Orthoptera	Orthoptera	-3.235828821723,39.9235125085437
305			Tanga et al., 2023	NO		cricket	Orthoptera	Orthoptera	-1.35441800460297,34.6493936605515
306			Tanga et al., 2023	NO		cricket	Orthoptera	Orthoptera	0.927949216165594,33.4311030494656
307			Tanga et al., 2023	NO		cricket	Orthoptera	Orthoptera	0.773735214762313,32.7525614432911
308			Tanga et al., 2023	NO		cricket	Orthoptera	Orthoptera	0.326514610692799,32.8296684439928
309			Tanga et al., 2023	NO		cricket	Orthoptera	Orthoptera	0.326514610692799,32.2590766388006
310			Tanga et al., 2023	NO		cricket	Orthoptera	Orthoptera	-20.8470677819777,47.1253063740769
311			Tanga et al., 2023	NO		cricket	Orthoptera	Orthoptera	-0.274919994779994,31.6576420333279
312			Tanga et al., 2023	NO		cricket	Orthoptera	Orthoptera	-0.5525051973059,31.4880066317842
313			Tanga et al., 2023	NO		black soldier fly	Diptera	Diptera	31.5818373451028,-7.90596002668385
314			Tanga et al., 2023	NO		black soldier fly	Diptera	Diptera	36.8251133928143,10.3067135390436
315	Thailand		Hanboonsong et al., 2013	NO		cricket	Orthoptera	Orthoptera	17.2704073971863,101.38468511085
316	Thailand		Hanboonsong et al., 2013	NO		cricket	Orthoptera	Orthoptera	17.3621568595885,102.144894942182
317	Thailand		Hanboonsong et al., 2013	NO		cricket	Orthoptera	Orthoptera	15.9039957606972,101.614058766855
318	Thailand		Hanboonsong et al., 2013	NO		cricket	Orthoptera	Orthoptera	14.8357698770151,101.551800203082
319	Thailand		Hanboonsong et al., 2013	NO		cricket	Orthoptera	Orthoptera	15.8974422276685,102.524999857848
320	Thailand		Hanboonsong et al., 2013	NO		cricket	Orthoptera	Orthoptera	16.1694138483606,103.029621901059
321	Thailand		Hanboonsong et al., 2013	NO		cricket	Orthoptera	Orthoptera	17.2933447627869,102.679007884023
322	Thailand		Hanboonsong et al., 2013	NO		cricket	Orthoptera	Orthoptera	17.9683586647455,103.229504658436
323	Thailand		Hanboonsong et al., 2013	NO		cricket	Orthoptera	Orthoptera	17.5489325509071,104.497613299494
324	Thailand		Hanboonsong et al., 2013	NO		cricket	Orthoptera	Orthoptera	16.5429652309979,104.520550665094
325	Thailand		Hanboonsong et al., 2013	NO		cricket	Orthoptera	Orthoptera	16.5659025965984,103.681698437418
326	Thailand		Hanboonsong et al., 2013	NO		cricket	Orthoptera	Orthoptera	15.9302098928121,104.032312454454
327	Thailand		Hanboonsong et al., 2013	NO		cricket	Orthoptera	Orthoptera	14.8423234100439,103.023068368031
328	Thailand		Hanboonsong et al., 2013	NO		cricket	Orthoptera	Orthoptera	15.0258223348482,103.678421670903
329	Thailand		Hanboonsong et al., 2013	NO		cricket	Orthoptera	Orthoptera	15.0323758678769,104.192874013658
330	Thailand		Hanboonsong et al., 2013	NO		cricket	Orthoptera	Orthoptera	14.6195032870672,105.195564567053
331	Cambodia	Eat Criche	https://www.facebook.com/eatcriche/	NO		cricket	Orthoptera	Orthoptera	11.56245,104.91601
332	Cambodia	Changrit Kamleang	https://changritkamleang.org/	NO		cricket	Orthoptera	Orthoptera	11.56245,104.91601
333	Indonesia	Biomagg	https://biomagg.com/	YES	Hermetia illucens	black soldier fly	Diptera	Diptera	-6.40719,106.8158371
334	Indonesia	GAMI		YES	Hermetia illucens	black soldier fly	Diptera	Diptera	-6.8731527,107.5423099
335	Costa Rica	ProNuvo	https://pronuvo.com/en/	YES	Hermetia illucens	black soldier fly	Diptera	Diptera	9.9325427,-84.0795782
336	Peru	Kawát	https://www.kawatperu.com/	YES	Hermetia illucens	black soldier fly	Diptera	Diptera	-5.8797993,-77.4276533
337	Mexico	Nutrinsectos	https://nutrinsectos.com/	NO		cricket	Orthoptera	Orthoptera	20.6720375,-103.338396
338	Cuba	Insectare	https://insectare.com/about/	YES	Hermetia illucens	black soldier fly	Diptera	Diptera	20.0214263,-75.8294928
339	Chili	Infood	https://www.infoodprotein.com/	YES	Hermetia illucens	black soldier fly	Diptera	Diptera	-39.8141262,-73.2459859
340	Guatemala	Inprotin	https://www.inprotin.com/	YES	Tenebrio molitor		Coleoptera	Coleoptera	14.64072,-90.51327
341	Mexico	insectfood	https://www.instagram.com/insect.food/	YES	Tenebrio molitor		Coleoptera	Coleoptera	21.880487,-102.2967195
342	Colombia	Entopro	https://entopro.com.co/	YES	Hermetia illucens	black soldier fly	Diptera	Diptera	4.60971,-74.08175
343	Colombia	Crick Food	https://www.facebook.com/crickfood.co	YES	Hermetia illucens	black soldier fly	Diptera	Diptera	7.1274697,-73.1191168
344	Costa Rica	Costa Rica Insect Company	https://www.linkedin.com/company/crinsect/	NO		cricket	Orthoptera	Orthoptera	9.7313602,-83.9191215
345	Colombia	Biotecmro	https://www.instagram.com/biotecmro/	YES	Hermetia illucens	black soldier fly	Diptera	Diptera	10.984164237976074,-74.78372192382812
346		Grillos Capos	http://grilloscapos.com.ar/	NO		cricket	Orthoptera	Orthoptera	-34.1890858396524, -58.581220471025595
347		SARgrillo		NO		cricket	Orthoptera	Orthoptera	0.3139355828268933, -78.35705601901707
348		Inverte-Bites Granja de Insectos		NO		cricket	Orthoptera	Orthoptera	11.18245567083527, -74.77196804355323
349		Grillos e Insectos de granja AMRO	https://www.facebook.com/p/Alimento-Vivo-AMRO-100095435922078/	NO		cricket	Orthoptera	Orthoptera	21.057020946966393, -101.90400631793038
350		InProtein - Criação e Comércio de Insetos	https://inprotein.com.br/	YES	Tenebrio molitor		Coleoptera	Coleoptera	-11.782918092486705, -51.63962344121581
351		Insect Protein - Produtos Sustentáveis	https://insectprotein.com.br/	YES	Tenebrio molitor	mealworm	Coleoptera	Coleoptera	-29.655207531906584, -51.0525929373042
352		Future Protein Solutions	https://fps.sg/	NO		cricket	Orthoptera	Orthoptera	1.4194084518308074, 103.71896085302214
